# tRNA-Based Polycistronic CRISPR/Cas9 System Boosts Efficiency of Multi-Gene Deletion in the Moss Physcomitrella

**DOI:** 10.1101/2025.07.29.667574

**Authors:** Elena Kozgunova

## Abstract

CRISPR/Cas9-based genome editing in the model bryophyte *Physcomitrium patens* (commonly known as Physcomitrella) is widely used for gene knockout via small insertions or deletions (indels). However, this approach may leave residual gene activity and typically requires sequencing-based validation. In this study, we established an efficient strategy for generating large, targeted deletions across multiple genes using dual-gRNA targeting. We first compared the efficiency of polycistronic tRNA-gRNA arrays to conventional gRNA constructs expressed under individual promoters, using the checkpoint protein gene *MAD2* as a target. We found that a polycistronic construct doubled the frequency of large gene deletions compared to a conventional design. We then demonstrated that simultaneous deletion of two or four genes, targeting the *katanin* and *TPX2* gene families, respectively, can be achieved in a single transformation event. The polycistronic system also increased deletion frequencies in the multiplex context, with up to 42% efficiency for individual genes and successful recovery of quadruple mutants. As a drawback, we confirmed that deletion efficiency varied substantially among individual gRNA pairs, indicating that gRNA design remains a critical factor in multiplex editing. This study establishes a versatile and scalable framework for generating multi-gene deletion mutants in *P. patens*, facilitating functional genomics and biotechnological applications requiring precise gene removal.
