## Supplemental table 1 for "tRNA-Based Polycistronic CRISPR/Cas9 System Boosts Efficiency of Multi-Gene Deletion in the Moss Physcomitrella"

### Sheet: gRNAs
Physcomitrium patens v3.3	Physcomitrium patens v6.1	Target gene name	gRNA pairs, gRNA sequence	PAM sequence	gRNA position	Multiplex construct name	Multiplex plasmid number
Pp3c4_13910V3.1	Pp6c4_7190V6.1	MAD2	GGCCTCGAAGCAGCCTACTA	GGG	1st exon	Construct A; Construct B; Construct C; Construct D	EKv374, EKv375, EKv377, EKv378
			GGTAGCCTATAAGTTTACTG	AGG	5th (last)exon
			CGATCGCTCGTTGCGTCCAA	CGG	5'UTR region	Construct B; Construct D	EKv375, EKv378
			TCTACTCACTGGAGAGAGGT	GGG	3'UTR region
			GGTCTTTCTACAGGTTCTAC	AGG	5'UTR region
			TAGCTGTTCTTCGCGTTAAG	AGG	3'UTR region
Pp3c15_10930V3.1	Pp6c15_5750V6.1	katanin p60_1	TCGTCTAAAAGCTTTGGCGC	AGG	1st exon	Construct 1-2	EKv419
			ATGGCGCTCAATATCTGCGG	TGG	7th (last) exon
			AGCTTCTCAAGCTAAACGAA	TGG	1st exon	Construct 3-4	EKv480
			ACCTTCAGTTCGCTTAGCAA	GGG	7th (last) exon
			CGCAAAAGCACTAGCATGAC	TGG	1st exon	Construct 5-6	EKv485
			CAGGATGTAAATGATGCATC	TGG	3'UTR region
Pp3c9_3800V3.1	Pp6c9_2030V6.1	katanin p60_2	GCGAGCATCTCACTTTAGCG	CGG	1st exon	Construct 1-2	EKv419
			ATATTGAGCGACACGAAAAG	TGG	8th (last) exon
			GCTCGCGCAAATCAACAAGT	AGG	1st exon	Construct 3-4	EKv480
			GGACGAGATGTATGAGCCAG	TGG	8th (last) exon
			GATATGGATCTGTGTATGAC	TGG	intron between 1st and 2nd exons	Construct 5-6	EKv485
			TTTGAACTTTGTTACTCATG	TGG	3'UTR region
Pp3c17_11160V3.1	Pp6c17_5570V6.1	TPX2_1	AGAGACAGATGCAGACGCGT	TGG	1st exon	Construct 1-2	EKv437
			AGAAAACTTTGCAGAAGGAG	CGG	22nd (last) exon
			CAGAGCTTCAGTCCACTGCA	AGG	2nd exon	Construct 3-4	EKv528
			GCTGGCATTGGACGAGCTGT	AGG	21st exon
			TTCGGAAAGGAAGTCTAATA	GGG	intron between 1st and 2nd exons	Construct 5-6; Construct tRNA 5-6	EKv537; EKv570
			CTGATAGGTTCCTTGTGGGA	TGG	intron between 21st and 22nd exons
Pp3c1_25950V3.1	Pp6c1_13650V6.1	Tpx2_2	AGAGTCCGAAGCAGTCATAT	TGG	2nd exon	Construct 1-2	EKv437
			TGTGAGAGGTATATATTAGT	TGG	intron between 21st and 22nd exons
			TGAGACGGAGTGACGGTCAG	TGG	intron between 1st and 2nd exons	Construct 3-4	EKv528
			GTTCTTAAAGGCCATGAGGA	AGG	21st exon
			AGTTGACCGTAACTCCGCTA	TGG	3rd exon	Construct 5-6; Construct 5-6 trRNA	EKv537; EKv570
			TCTTTGGGCAATGGATCCAT	TGG	after 22nd (last) exon
Pp3c24_8590V3.1	Pp6c24_4210V6.3	Tpx2_3	CATGTTCTGCCTGCCAGAGT	TGG	1st exon	Construct 1-2	EKv437
			GGAAGTTGTTAGTTCGGCTC	CGG	8th (last) exon
			AGTAGAGTTATCTCCTTGAC	TGG	intron between 1st and 2nd exons	Construct 3-4	EKv528
			CTGTAAGTGACACACCTCTG	GGG	end of 7th exon
			CTGAGTTTCAGACAATGCGG	AGG	1st exon	Construct 5-6; Construct tRNA 5-6	EKv537; EKv570
			AGCAGAAAAGAATATTCATG	AGG	8th (last) exon
Pp3c23_4540V3.1	Pp6c23_1740V6.1	Tpx2_4	GGGAGAGGTCGAATCCGTTG	CGG	1st exon	Construct 1-2	EKv437
			TCACTTCCTCAGGTCGAACA	AGG	21st (last) exon
			CACGTACTACCCTCACCCGT	TGG	intron between 1st and 2nd exons	Construct 3-4	EKv528
			AAACACCTGTCACGCAAAGG	AGG	21st (last) exon
			AGTCGCCGAGCTGATTACTG	CGG	2nd exon	Construct 5-6; Construct tRNA 5-6	EKv537; EKv570
			AATGCGCAGAGAAATGGTTG	TGG	20th exon

### Sheet: Primers
Primers used for genotyping
Target gene	forward primer	reverse primer
Pp3c4_13910V3.1 (MAD2)	GCGATTACTACTCCTACTACCATCT	ATCATGGTGGATAGGAAGTCCG
Pp3c15_10930V3.1(katanin p60_1)	TACGCCATGCGCAAGAACGTTACA	GGATATGGTTCCTGGAGGATGGAT
Pp3c9_3800V3.1 (katanin p60_2)	GTTGGTTGGGAGGAGGTGGTACTT	AGCCTGCCCGCCATGTCATAAT
Pp3c17_11160(Tpx2_1)	GTCGTTGATGCTGATGTGTTACTTGCA	CCTAGAATGATGTGGATGAAGCTTAGAG
Pp3c1_25950(Tpx2_2)	GCTGCGCACTTGGTAGATAACTATCG	AAAGGATCACTCAGTTCCTGCCAAT
Pp3c24_8590(Tpx2_3)	GCGCTCAGTCAGATAGTGATTCCAA	TTGGTAGAGCCGCATACAGGTCACA
Pp3c23_4540(Tpx2_4)	CCAGTGGTGTGTTGTACTCAGGTAA	AGACTCATGGTGAGTGATTGAATTAGCT
gRNA primers
Target gene	forward primer	reverse primer
Pp3c4_13910V3.1 (MAD2)	CATGGGCCTCGAAGCAGCCTACTA	AAACTAGTAGGCTGCTTCGAGGCC
	CATGGGTAGCCTATAAGTTTACTG	AAACCAGTAAACTTATAGGCTACC
	CATGTTGGACGCAACGAGCGATCG	AAACCGATCGCTCGTTGCGTCCAA
	CATGACCTCTCTCCAGTGAGTAGA	AAACTCTACTCACTGGAGAGAGGT
	CATGGGTCTTTCTACAGGTTCTAC	AAACGTAGAACCTGTAGAAAGACC
	CATGTAGCTGTTCTTCGCGTTAAG	AAACCTTAACGCGAAGAACAGCTA
Pp3c15_10930V3.1(katanin p60_1)	CATGTCGTCTAAAAGCTTTGGCGC	AAACGCGCCAAAGCTTTTAGACGA
	CATGATGGCGCTCAATATCTGCGG	AAACCCGCAGATATTGAGCGCCAT
	CATGAGCTTCTCAAGCTAAACGAA	AAACTTCGTTTAGCTTGAGAAGCT
	CATGACCTTCAGTTCGCTTAGCAA	AAACTTGCTAAGCGAACTGAAGGT
	CATGCGCAAAAGCACTAGCATGAC	AAACGTCATGCTAGTGCTTTTGCG
	CATGCAGGATGTAAATGATGCATC	AAACGATGCATCATTTACATCCTG
Pp3c9_3800V3.1 (katanin p60_2)	CATGGCGAGCATCTCACTTTAGCG	AAACCGCTAAAGTGAGATGCTCGC
	CATGATATTGAGCGACACGAAAAG	AAACCTTTTCGTGTCGCTCAATAT
	CATGGCTCGCGCAAATCAACAAGT	AAACACTTGTTGATTTGCGCGAGC
	CATGGGACGAGATGTATGAGCCAG	AAACCTGGCTCATACATCTCGTCC
	CATGGATATGGATCTGTGTATGAC	AAACGTCATACACAGATCCATATC
	CATGTTTGAACTTTGTTACTCATG	AAACCATGAGTAACAAAGTTCAAA
Pp3c17_11160(Tpx2_1)	CATGAGAGACAGATGCAGACGCGT	AAACACGCGTCTGCATCTGTCTCT
	CATGAGAAAACTTTGCAGAAGGAG	AAACCTCCTTCTGCAAAGTTTTCT
	CATGCAGAGCTTCAGTCCACTGCA	AAACTGCAGTGGACTGAAGCTCTG
	CATGGCTGGCATTGGACGAGCTGT	AAACACAGCTCGTCCAATGCCAGC
	CATGTTCGGAAAGGAAGTCTAATA	AAACTATTAGACTTCCTTTCCGAA
	CATGCTGATAGGTTCCTTGTGGGA	AAAACTCCCACAAGGAACCTATCAG
Pp3c1_25950(Tpx2_2)	CATGAGAGTCCGAAGCAGTCATAT	AAACATATGACTGCTTCGGACTCT
	CATGTGTGAGAGGTATATATTAGT	AAACACTAATATATACCTCTCACA
	CATGTGAGACGGAGTGACGGTCAG	AAAACCTGACCGTCACTCCGTCTCA
	CATGGTTCTTAAAGGCCATGAGGA	AAAACTCCTCATGGCCTTTAAGAAC
	CATGAGTTGACCGTAACTCCGCTA	AAACTAGCGGAGTTACGGTCAACT
	CATGTCTTTGGGCAATGGATCCAT	AAACATGGATCCATTGCCCAAAGA
Pp3c24_8590(Tpx2_3)	CATGCATGTTCTGCCTGCCAGAGT	AAACACTCTGGCAGGCAGAACATG
	CATGGGAAGTTGTTAGTTCGGCTC	AAACGAGCCGAACTAACAACTTCC
	CATGAGTAGAGTTATCTCCTTGAC	AAACGTCAAGGAGATAACTCTACT
	CATGCTGTAAGTGACACACCTCTG	AAACCAGAGGTGTGTCACTTACAG
	CATGCTGAGTTTCAGACAATGCGG	AAACCCGCATTGTCTGAAACTCAG
	CATGAGCAGAAAAGAATATTCATG	AAACCATGAATATTCTTTTCTGCT
Pp3c23_4540(Tpx2_4)	CATGGGGAGAGGTCGAATCCGTTG	AAACCAACGGATTCGACCTCTCCC
	CATGTCACTTCCTCAGGTCGAACA	AAACTGTTCGACCTGAGGAAGTGA
	CATGCACGTACTACCCTCACCCGT	AAACACGGGTGAGGGTAGTACGTG
	CATGAAACACCTGTCACGCAAAGG	AAACCCTTTGCGTGACAGGTGTTT
	CATGAGTCGCCGAGCTGATTACTG	AAACCAGTAATCAGCTCGGCGACT
	CATGAATGCGCAGAGAAATGGTTG	AAACCAACCATTTCTCTGCGCATT

### Sheet: Plasmids
Plasmid number	Description	E.coli resistance	P. patens resistance	Purpose
EKv368	MAD2-gRNA1	ampicillin	hygromycin	Cloning
EKv369	MAD2-gRNA2	ampicillin	hygromycin	Cloning
EKv370	MAD2-gRNA3	ampicillin	hygromycin	Cloning
EKv371	MAD2-gRNA4	ampicillin	hygromycin	Cloning
EKv372	MAD2-gRNA5	ampicillin	hygromycin	Cloning
EKv373	MAD2-gRNA6	ampicillin	hygromycin	Cloning
EKv374	MAD2-gRNA1-gRNA2	ampicillin	hygromycin	Moss tranformation
EKv375	MAD2-gRNA1-6 individual cassettes	ampicillin	hygromycin	Moss tranformation
EKv376	gRNAscaffold-tRNA for cloning	ampicillin	hygromycin	Cloning
EKv377	MAD2 trRNA array 2 gRNAs	ampicillin	hygromycin	Moss tranformation
EKv378	MAD2 trRNA array 6 gRNAs	ampicillin	hygromycin	Moss tranformation
EKv403	pAct-Cas9 in pGenius BsaI removed	ampicillin	-	Cloning
EKv405	Gold Cas-guide insert1	ampicillin	-	Cloning (gRNA insert vector)
EKv406	Gold Cas-guide insert2	ampicillin	-	Cloning (gRNA insert vector)
EKv407	Gold Cas-guide insert3	ampicillin	-	Cloning (gRNA insert vector)
EKv408	Gold Cas-guide insert4	ampicillin	-	Cloning (gRNA insert vector)
EKv409	Gold Cas-guide insert5	ampicillin	-	Cloning (gRNA insert vector)
EKv410	Gold Cas-guide insert6	ampicillin	-	Cloning (gRNA insert vector)
EKv411	Gold Cas-guide insert7	ampicillin	-	Cloning (gRNA insert vector)
EKv412	Gold Cas-guide insert8	ampicillin	-	Cloning (gRNA insert vector)
EKv413	Gold Cas-guide insert4 2 gene version	ampicillin	-	Cloning (gRNA insert vector)
EKv414	Gold Cas-guide insert6 3 gene version	ampicillin	-	Cloning (gRNA insert vector)
EKv444	pIhcsrI677-Cas9 GG destination vector	kanamycin	hygromycin	Cloning (Golden Gate Assembly destination vector)
EKv415	Kat_p60 Pp3c15_10930 gRNA1	ampicillin	-	Cloning
EKv416	Kat_p60 Pp3c15_10930 gRNA2	ampicillin	-	Cloning
EKv417	Kat_p60 Pp3c9_3800 gRNA1	ampicillin	-	Cloning
EKv418	Kat_p60 Pp3c9_3800 gRNA2	ampicillin	-	Cloning
EKv419	Kat_p60 gRNA array + Cas9 (Construct 1-2)	kanamycin	hygromycin	Moss tranformation
EKv476	Kat_p60 Pp3c15_10930 gRNA3	ampicillin	-	Cloning
EKv477	Kat_p60 Pp3c15_10930 gRNA4	ampicillin	-	Cloning
EKv478	Kat_p60 Pp3c9_3800 gRNA3	ampicillin	-	Cloning
EKv479	Kat_p60 Pp3c9_3800 gRNA4	ampicillin	-	Cloning
EKv480	Kat_p60 gRNA array ver 2 + Cas9 (Construct 3-4)	kanamycin	hygromycin	Moss tranformation
EKv481	Kat_p60 Pp3c15_10930 gRNA5	ampicillin	-	Cloning
EKv482	Kat_p60 Pp3c15_10930 gRNA6	ampicillin	-	Cloning
EKv483	Kat_p60 Pp3c9_3800 gRNA5	ampicillin	-	Cloning
EKv484	Kat_p60 Pp3c9_3800 gRNA6	ampicillin	-	Cloning
EKv485	Kat_p60 gRNA array ver 3 + Cas9 (Construct 5-6)	kanamycin	hygromycin	Moss tranformation
EKv429	TPX2-1 Pp3c17_11160 gRNA1	ampicillin	-	Cloning
EKv430	TPX2-1 Pp3c17_11160 gRNA2	ampicillin	-	Cloning
EKv431	TPX2-2 Pp3c1_25950 gRNA1	ampicillin	-	Cloning
EKv432	TPX2-2 Pp3c1_25950 gRNA2	ampicillin	-	Cloning
EKv433	TPX2-3 Pp3c24_8590 gRNA1	ampicillin	-	Cloning
EKv434	TPX2-3 Pp3c24_8590 gRNA2	ampicillin	-	Cloning
EKv435	TPX2-4 Pp3c23_4540 gRNA1	ampicillin	-	Cloning
EKv436	TPX2-4 Pp3c23_4540 gRNA2	ampicillin	-	Cloning
EKv437	TPX2 gRNA array + Cas9 (Construct 1-2)	kanamycin	hygromycin	Moss tranformation
EKv520	TPX2-1 Pp3c17_11160 gRNA3	ampicillin	-	Cloning
EKv521	TPX2-1 Pp3c17_11160 gRNA4	ampicillin	-	Cloning
EKv522	TPX2-2 Pp3c1_25950 gRNA3	ampicillin	-	Cloning
EKv523	TPX2-2 Pp3c1_25950 gRNA4	ampicillin	-	Cloning
EKv524	TPX2-3 Pp3c24_8590 gRNA3	ampicillin	-	Cloning
EKv525	TPX2-3 Pp3c24_8590 gRNA4	ampicillin	-	Cloning
EKv526	TPX2-4 Pp3c23_4540 gRNA3	ampicillin	-	Cloning
EKv527	TPX2-4 Pp3c23_4540 gRNA4	ampicillin	-	Cloning
EKv528	TPX2 gRNA2nd array + Cas9 (Construct 3-4)	kanamycin	hygromycin	Moss tranformation
EKv529	TPX2-1 Pp3c17_11160 gRNA5	ampicillin	-	Cloning
EKv530	TPX2-1 Pp3c17_11160 gRNA6	ampicillin	-	Cloning
EKv531	TPX2-2 Pp3c1_25950 gRNA5	ampicillin	-	Cloning
EKv532	TPX2-2 Pp3c1_25950 gRNA6	ampicillin	-	Cloning
EKv533	TPX2-3 Pp3c24_8590 gRNA5	ampicillin	-	Cloning
EKv534	TPX2-3 Pp3c24_8590 gRNA6	ampicillin	-	Cloning
EKv535	TPX2-4 Pp3c23_4540 gRNA5	ampicillin	-	Cloning
EKv536	TPX2-4 Pp3c23_4540 gRNA6	ampicillin	-	Cloning
EKv537	TPX2 gRNA3rd array + Cas9 Hyg	kanamycin	hygromycin	Moss tranformation
EKv570	TPX2 gRNA3rd array-tRNA Cas9 Hyg	kanamycin	hygromycin	Moss tranformation

### Sheet: Moss lines
Line number	Strains	Description	Resistance	Mother line	Plasmid used for transformation	References
GPH1029	1	mcherry-Tub#52/mTurqHistone	BSD	GPH367	pMY460	this study
GPH1506	#4, 7, 8	MAD2 deletion mutant	BSD	GPH1029	EKv377	this study
GPH1507	#24,35,43	katanin double mutant	BSD	GPH1029	EKv480	this study
GPH1508	#6, 9	TPX2 quadruple mutant	BSD	GPH1029	EKv570	this study
